# A comprehensive transcriptome signature of murine hematopoietic stem cell aging

**DOI:** 10.1101/2020.08.10.244434

**Authors:** Arthur Flohr Svendsen, Daozheng Yang, KyungMok Kim, Seka Lazare, Natalia Skinder, Erik Zwart, Anna Mura-Meszaros, Albertina Ausema, Björn von Eyss, Gerald de Haan, Leonid Bystrykh

## Abstract

We surveyed 16 published and unpublished data sets to determine whether a consistent pattern of transcriptional deregulation in aging murine hematopoietic stem cells (HSC) exists. Despite substantial heterogeneity between individual studies, we uncovered a core and robust HSC aging signature. We detected increased transcriptional activation in aged HSCs, further confirmed by chromatin accessibility analysis. Unexpectedly, using two independent computational approaches, we established that deregulated aging genes consist largely of membrane-associated transcripts, including many cell surface molecules previously not associated with HSC biology. We show that *Selp*, the most consistent deregulated gene, is not merely a marker for aged HSCs but is associated with HSC functional decline. Additionally, single-cell transcriptomics analysis revealed increased heterogeneity of the aged HSC pool. We identify the presence of transcriptionally “young-like” HSCs in aged bone marrow. We share our results as an online resource and demonstrate its utility by confirming that exposure to sympathomimetics, and deletion of Dnmt3a/b, molecularly resembles HSC rejuvenation or aging, respectively.

**Key Points:**

1. A comprehensive transcriptome analysis of aged murine hematopoietic stem cells identifies an aging signature;
2. The HSC aging signature is highly enriched for cell membrane-related transcripts and identifies age-associated heterogeneity.
