## Supplemental Table 1 for "A comprehensive transcriptome signature of murine hematopoietic stem cell aging"

### Sheet: Sheet1
	Supplemental Table 1: Overall information of collected transcriptome studies used in this study
Publication	PMID	GSE entry	Gender	Ages	Immunophenotype	Number of cells	Platform	Data in manuscript	Analysis	candidate genes by authors	Source for re-analysis	Recount DE set p <= 0.05
Beerman 2013	23415915	GSE43729	male, fetal unknown	day14,5, 3mo, 25mo	LSK CD48-CD150+	1000000	Affymetrix 430 2.0	FC,P, FDR	meta-analysis	421	-	-
Bersenev 2012	22812478	GSE39553	NR	2mo,20mo	LSK CD48-CD150+	NR	Affymetrix Mouse Gene 1.0	none	re-analysis	NR	GEO2R	329
Chambers 2007	17676974	GSE6503	male	2mo,6mo,12mo,21mo	LSK	25000-50000	Affymetrix MOE430	contrast, expressions	meta/re-analysis	2573	GEO2R	1770
Flach 2014	25079315	GSE48893	male	1.5-3mo,22-30mo	LSK CD48-CD150+	10000-20000	Affymetrix Mouse Gene 1.0	pdf gene list	meta/re-analysis	888	GEO2R	176
Grover 2016	27009448	GSE70657	NR	2-3mo, 20-25mo	LSK CD48-CD150+	single cell, 61 young cells and 74 old	Illumina HiSeq 2000	FC,P	meta/re-analysis	60	Seurat	99
Kirschner 2017	28538171	GSE87631	NR	4mo,18mo	CD48-CD150+ CD45+ EPCR+	single cell, 192 cells young and old	Illumina Hiseq 2500	AUROC, P	meta/re-analysis	62	Seurat	30
Kowalczyk 2015	26430063	GSE59114	female	2-3mo,22mo	LSK CD48-CD150+	single cell, 176 cells young and old	Illumina Hiseq 2500/2000	gene names only	meta/re-analysis	77	Seurat	272
Mann 2018	30540934	GSE100428	NR	2-3 mo young, 20-24 mo old	LSK CD48-CD150+	single cell, 124-155 cells young and old	Illumina HIseq2500/Nextseq500	none	re-analysis	NR	Seurat	68
Noda 2009	19345668	?	NR	3 mo, 18-24 mo	LSK CD34-	NR	no data stored	gene names only	meta-analysis	155	-	-
Norddahl 2011	21549326	GSE27686	female	2.5-3mo,24mo	LSK CD34- Flt3- CD150+	4000-7000	Affymetrix 430 2.0	gene names only	re-analysis	as picture	GEO2R	625
Quere 2014	25002492	GSE57396	NR	4mo,20mo	LSK	200000	Illumina HiSeq 2000	expression levels (original), FC,P,FDR by email	meta-analysis	204	-	-
Rossi 2005	15967997	GSE4332	NR	2-3mo,22-24mo	LSK Flk2- CD34-	20000-30000	Affymetrix 430 2.0	FC	meta-analysis	737	-	-
Renders 2021	33504783	GSE128050	male	4-5mo,24mo	LSKCD48-CD150+	15000	Illumina HiSeq 2500	FC,P, FDR	re-analysis	-	EdgeR	83
Sun 2014	24792119	GSE47819	male	4mo,24mo	SP-LSK CD150+	70000	Illumina HiSeq 2000	FC,P, FDR	meta/re-analysis	2634	EdgeR	2622
Wahlestedt 2013	23476050	GSE44923	male	3-4mo,21-22mo	LSK CD48-CD150+	10000	Affymetrix 430 2.0	FC	meta/re-analysis	408	GEO2R	313
Maryanovich 2018	29736022	GSE109546	male/female	2-3mo, 20-,24mo	LSK CD48-CD150+	2000	Illumina NextSeq 500	none	re-analysis	NR	EdgeR	1100
	Notes:
	LSK; Lin-Sca.1+ c.KIT+
	mo, months
	FC, Fold-Change
	P, p-value
	FDR, False Discovery Rate
	NR, not reported
